# An Atlas of Short Linear Motif-Mediated Human Protein-Protein Interactions

**DOI:** 10.64898/2026.07.03.735260

**Authors:** Priyanka Madhu, Caroline Benz, Leandro Simonetti, Matthew J. Winters, Mythili S. Subbanna, Johanna Kliche, Lidia Gomez-Lucas, Hazem M Kotb, Izabella Krystkowiak, Dmitri Segal, William T. P. Darling, Sven Larsen-Ledet, Maximilian Vieler, Ana Zupancic, Aimiliani Konstantinou, Filip Mihalic, Julia K Varga, Livia Pagano, Susanne Lüchow, Andreas Kraemer, Lachlan Ellingboe, Kristof Görlitz, Germanna L. Righetto, Christin Kossmann, Ruisheng Xiong, Ora Schueler-Furman, Levon Halabelian, Vijayaratnam Santhakumar, Cheryl Arrowsmith, Stefan Knapp, Mate Erdelyi, Amelie Stein, Renaud Vincentelli, Peter M. Pryciak, Norman E Davey, Ylva Ivarsson

## Abstract

Short linear motifs (SLiMs) within intrinsically disordered protein regions mediate transient interactions crucial for cell physiology^1^. However, the global interaction landscape of human SLiMs remains largely uncharted. Here we present the Atlas of SLiM-mediated Human protein-protein Interactions (ASHI), which maps more than 20,000 interactions by screening over 800 human protein domains against a library of one million peptides tiling the human disordered proteome. ASHI expands the SLiM interactome, uncovers novel binding modes for known peptide-binding domains, and reveals unexpected peptide-binding activities in enzymes, chaperones, RNA-binding proteins, and modification-reader domains. Furthermore, intrinsically disordered regions emerge as densely encoded interaction platforms where interaction specificity is governed by diverse mechanisms, including key motif determinants, flanking residues, competition, and multivalency. These data provide an unprecedented foundation for modeling dynamic interaction networks, interpreting disease-associated variants, and decoding the dark proteome.
