## Supplementary Table 4 for "An Atlas of Short Linear Motif-Mediated Human Protein-Protein Interactions"

### Sheet: a FITC
Bait	Other name	Bait Uniprot	Domaintype	Peptide Name	Peptide Uniprot	N-term label	Start	End	Other modification	C-term modification	Peptide sequence	Kd [µM]	SEM Kd [µM]	notes	pls_supervised_fpr
MLH1_CTD__P40692_487_755	MLH1_CTD	P40692	CTD	FITC-AMOT	Q4VCS5	FITC	110	125		Amidation	EEAKVQSQYFRGQQHA	17	3		-1.50031
MLH1_CTD__P40692_487_755	E669V_MLH1_CTD	P40692	CTD	FITC-AMOT	Q4VCS5	FITC	110	125		Amidation	EEAKVQSQYFRGQQHA	164	16		-1.50031
AURKA_Pkinase-merged__O14965_125_391	AURKA	O14965	Kinase	FITC-BCL2L1	Q07817	FITC	185	195		Amidation	NGGWDTFVEL	0.65	0.02		N/A
BMP2K_Kinase-domain__Q9NSY1_38_345	BMP2K_kinase	Q9NSY1	Kinase	FITC-PPM1E	Q8WY54	FITC	566	577		Amidation	DPGYLDLTQIEA	69	4		-2.48149
CASK_Kinase-domain-merged__O14936_1_337	CASK_kinase	O14936	Kinase	FITC-PER2	O15055	FITC	1132	1143		Amidation	LQDPIWLLMADA	2.6	0.2		N/A
KC1D_Pkinase__P48730_1_294	CSNK1D	P48730	Kinase	FITC-KIF26A	Q9ULI4	FITC	1108	1117		Amidation	SSISSWLSEV	14	0.7		-1.88941
MK08_Pkinase__P45983_1_363	MAPK8_kinase	P45983	Kinase	FITC-WDR62	O43379	FITC	1286	1297		Amidation	HEARANLRLTLS	10.2	0.7		-1.41117
NEK2_Kinase-domain__P51955_1_271	NEK2_kinase	P51955	Kinase	FITC-NFE2	Q16621	FITC	29	40		Amidation	QEIMSITELQGL	20	2		-2.25181
HSP90AA1_NR3C1-interacting_1_P07900_9_236	HSP90 N-term	P07900	NTD	Geldanamycin						Amidation		0.19	0.04		N/A
GOPC_PDZ__Q9HD26_278_373	GOPC_PDZ	Q9HD26	PDZ	FITC_NOTCH1	P46531	FITC	2364	2379		Amidation	SYQGLPSTRLATQPHL	11.9	0.9		-1.32514
PARD3B_PDZ_1_Q8TEW8_184_299	PARD3B_PDZ_2	Q8TEW8	PDZ	FITC-PATJ	Q8NI35	FITC	818	833		Amidation	EPYFKEELVDEPFLDL	5.5	0.5		N/A
PARD3B_PDZ_1_Q8TEW8_184_299	PARD3B_PDZ_2	Q8TEW8	PDZ	FITC-WWTR1	Q9GZV5	FITC	361	376		Amidation	LDCLPGTNVDLGTLES	45	7		N/A
PARD6B_PDZ__Q9BYG5_138_252	PARD6B_PDZ	Q9BYG5	PDZ	FITC_AHNAK	Q09666	FITC	5672	5687		Amidation	ELVGREMGVDVHFPKA	6.7	0.7		-1.64782
SYNJ2BP_PDZ__P57105_6_103	SYNJ2BP_PDZ	P57105	PDZ	FITC_ALPK2	Q86TB3	FITC	1396	1408		Amidation	PKILESSVDPIDE	0.38	0.03		-1.84466
TAX1BP3_PDZ__O14907_7_124	TAX1BP3_PDZ	O14907	PDZ	FITC_BetaPix	Q14155-1	FITC	640	645		no	DPAWDETNL-COO-	7.1	1.9		N/A
TAX1BP3_PDZ__O14907_7_124	TAX1BP3_PDZ	O14907	PDZ	FITC_BRUCE	Q9NR09	FITC	2295	2310		Amidation	TAEWSRSNLDTEVTT	21	6		-2.17393
TAX1BP3_PDZ__O14907_7_124	TAX1BP3_PDZ	O14907	PDZ	FITC_INAVA	Q3KP66	FITC	319	335		Amidation	VQNSPWKETSLDHPYEK	0.6	0.1		-1.70997
RANBP2_RanBD1_4_P49792_2924_3050	RAN2-B_Ran BP1: PH domain	P49792	PH	FITC-NPIPB4;NPIPA7	C9JG80;E9PJI5	FITC	319	334		Amidation	NLKTPPECLLTPLPPS	1.1	0.2	also NPIPA7:281-296, 323-338	N/A
DOK1_PTB__Q99704_151_256	DOK1_PTB	Q99704	PTB	FITC-pY-RET	P07949	FITC	1052	1066		Amidation	STWIENKL(phosphoY)GMSD	0.25	0.04		N/A
TLN1_PTB__Q9Y490_309_401	TLN1_PTB	Q9Y490	PTB	FITC-pY-RET	P07949	FITC	1052	1066		Amidation	STWIENKL(phosphoY)GMSD	0.86	0.34		-2.61979
ALYREF_RRM__Q86V81_78_183	ALYREF_RRM	Q86V81	RRM	FITC-ALKBH5	Q6P6C2	FITC	4	19		Amidation	ASGYTDLREKLKSMTS	5.4	0.3		-2.85387
HTATSF1_RRM_2_O43719_260_353	HTATSF1_RRM_2	O43719	RRM	FITC-NKTR	P30414	FITC	390	405	C393A	Amidation	SDPASSRWDERSLSQR	141	6		-2.3098
HTATSF1_RRM_2_O43719_260_353	HTATSF1_RRM_2	O43719	RRM	FITC-SF3B1	O75533	FITC	331	346		Amidation	ASKRKSRWDETPASQM	157	15		N/A
HTATSF1_RRM_2_O43719_260_353	HTATSF1_RRM_2	O43719	RRM	FITC-ZNF638	Q14966	FITC	97	112		Amidation	GKPHGSRWDDEPHISA	228	23		-2.29243
PTBP1_RRM_2_P26599_157_285	PTBP1_RRM	P26599	RRM	FITC-ANKRD17	O75179	FITC	718	733		Amidation	DYPNNLLSAPPPDVTQ	180	80		-1.82974
PTBP1_RRM_2_P26599_157_285	PTBP1_RRM	P26599	RRM	FITC-CCAR2	Q8N163	FITC	21	36		Amidation	TASTSLLGPPPGLLTP	210	85		-2.88606
PTBP1_RRM_2_P26599_157_285	PTBP1_RRM	P26599	RRM	FITC_CFTR	P13569	FITC	426	441		Amidation	DSLFFSNFSLLGTPVL	165	30		-1.80688
PTBP1_RRM_2_P26599_157_285	PTBP1_RRM	P26599	RRM	FITC-MATR3	P43243	FITC	350	365		Amidation	NPAPGILGPPPPSFHL	35	7		-1.60555
RNPS1_RRM__Q15287_159_244	RNPS1_RRM	Q15287	RRM	FITC-GLI2	P10070	FITC	1139	1154		Amidation	KNNMPVQWNEVSSGTV	356	149		-2.72125
RNPS1_RRM__Q15287_159_244	RNPS1_RRM	Q15287	RRM	FITC-HEXIM2	Q96MH2	FITC	103	119		Amidation	RPYLELSWAEKQQRDE	140	58		-2.52288
RNPS1_RRM__Q15287_159_244	RNPS1_RRM	Q15287	RRM	FITC-PREB	Q9HCU5	FITC	226	241		Amidation	QLVTQLHWQENGPTFS	226	155		-3.30103
RBM17_RRM__Q96I25_298_401	RBM17_RRM	Q96I25	RRM	FITC-NKTR	P30414	FITC	390	405	C393A		SDPASSRWDERSLSQR	465	120		-2.07572
RBM17_RRM__Q96I25_298_401	RBM17_RRM	Q96I25	RRM	FITC-SF3B1	O75533	FITC	331	346			ASKRKSRWDETPASQM	1100	440		N/A
RBM17_RRM__Q96I25_298_401	RBM17_RRM	Q96I25	RRM	FITC-ZNF638	Q14966	FITC	97	112			GKPHGSRWDDEPHISA	570	140		-2.20066
TNS4_SH2__Q8IZW8_439_566	TNS4_SH2	Q8IZW8	SH2	FITC-DLC1	Q96QB1	FITC	873	888		Amidation	SSRLSIYDNVPGSILY	282	28		-1.9431
TNS4_SH2__Q8IZW8_439_566	TNS4_SH2	Q8IZW8	SH2	FITC-ARHGAP24	Q8N264	FITC	526	541		Amidation	HNRLSTYDNVHQQFSM	302	38		-2.30103
TNS4_SH2__Q8IZW8_439_566	TNS4_SH2	Q8IZW8	SH2	FITC-pY-GCSAM	Q8N6F7	FITC	101	116		Amidation	NSAEEY(phosphoY)ENVPCKAER	9.3	1.5		-2.27572
FYN_SH2__P06241_143_248	FYN_SH2	P06241	SH2	FITC_pPRUNE2_FYN_SH2	Q8WUY3	FITC	2863	2878			ESESIPE(pY)TAEEERED	10.7	0.5		-1.6073
FYN_SH2__P06241_143_248	FYN_SH2	P06241	SH2	FITC_pMTA_Fyn_SH2	P03079	FITC	322	331			PQ(pY)EEIPIYL	3.2	0.5		N/A
SH3RF1_SH3_3_Q7Z6J0_448_507	SH3RF1_SH3_3	Q7Z6J0	SH3	FITC-WIPF3	A6NGB9	FITC	372	384		Amidation	KLNPPPAPPARSP	74	13		-2.16749
SNX33_SH3_1_Q8WV41_2_60	SNX33-1/1 SH3	Q8WV41	SH3	FITC-ADAM15	Q13444	FITC	845	860		Amidation	LVVPSRPAPPPPTVSS	1.3	0.3		-3.04576
STAM_SH3_1_Q92783_214_268	STAM-1/1 SH3	Q92783	SH3	STAMBP	O95630	FITC	229	244		Amidation	KPPVVDRSLKPGALSN	2.9	0.6		-1.82974
FMR1_Agenet-like_12_Q06787_1_213	FMR1_TT_KH	Q06787	TT	FITC-SAV1	Q9H4B6	FITC	231	246		Amidation	LEREGLPPGWERVESS	81	28		-3.09691
RAD23B_ubiquilin__P54727_1_87	RAD23b_Ubl	P54727	Ubl	FITC_PSMD4	P55036	FITC	282	295		Amidation	TEEEQIAYAMQMSL	0.8	0.1		-2.03621
GRWD1_WD40__Q9BQ67_1_446	GRWD1_WD40	Q9BQ67	WD40	FITC-C8orf33	Q9H7E9	FITC	214	229			KATLDMPDEEFRFNFF	0.5			-1.96257
GRWD1_WD40__Q9BQ67_1_446	GRWD1_WD40	Q9BQ67	WD40	FITC-SELENOI	Q9C0D9	FITC	202	217			VVGVEAWYEPFLFNFL	0.7			-3.52288
FNBP3-PRPF40A_WW_1_O75400_138_176	FNBP3_WW_1	O75400	WW	FITC-FMN2	Q9NZ56	FITC	877	888		Amidation	PPPPPPLPGMTV	210	12		-1.59688
FNBP3-PRPF40A_WW_2_O75400_179_217	FNBP3_WW_2	O75400	WW	FITC-FMN2	Q9NZ56	FITC	877	888		Amidation	PPPPPPLPGMTV	151	10		-1.30364
HYPB(SETD2)_WW__Q9BYW2_2387_2425	HYBP_WW	Q9BYW2	WW	FITC-FMN2	Q9NZ56	FITC	877	888		Amidation	PPPPPPLPGMTV	71	6		-1.34969

### Sheet: Legend
Supplementary Table 4.
Tab a FITC	Affinities for FITC-labeled probe peptides
Tab b Displacement	Affinities estimated from competitive FP monitored displacement experiments
Bait	Full protein name used in the study
Other name	Shorter namr
Bait Uniprot	Uniprot number of domain containing protein
Domain type	Domain type
Peptide Name	Peptide name
Peptide Uniprot	Uniprot number of peptide containing prey
N-term modification	N-terminal modification of peptide (e.g. FITC, acetylation)
N-terminal addition	Amino acids added to to the start of the peptide to provide detectable absorbance (Y) or to increase solubuility ®
Start	Starting amino acid number of peptide in prey protein
End	Ending amino acid number of peptide in prey protein
C-terminal addition	Amino acids added to to the end of the peptide to provide detectable absorbance (Y) or to increase solubuility ®
C-term modification	C-terminal modification (e.g. amidation)
Other modification	Other modifications (mutations, phosphorylation)
Peptide sequence	Peptide amino acid sequence
Kd [µM]	The estimated Kd value
SEM Kd [µM]	The error
notes	Other comments
Category	Category of peptide (e.g. to test mutations, PTMs)
pls_supervised_fpr	Score in ProP-PD data
pls_supervised_text	Confidence level

### Sheet: b Displacement
Bait	Other name	Bait Uniprot	Domaintype	Peptide Name	Peptide Uniprot	N-term modification	N-terminal addition	Start	End	C-terminal addition	C-term modification	Other modification	Peptide sequence	Kd [µM]	SEM Kd [µM]	notes	Category	pls_supervised_fpr
ALYREF_RRM__Q86V81_78_183	ALYREF_RRM	Q86V81	RRM	ALKBH5	Q6P6C2	Acetylation		4	19		Amidation		ASGYTDLREKLKSMTS	3.2	0.5			-2.85387
ALYREF_RRM__Q86V81_78_183	ALYREF_RRM	Q86V81	RRM	NCBP3	Q53F19	Acetylation		513	527	Y	Amidation		REPSSDVHSRLGVPRY	31	8			-1.42022
ALYREF_RRM__Q86V81_78_183	ALYREF_RRM	Q86V81	RRM	POLDIP3	Q9BY77	Acetylation		68	82	Y	Amidation		KLGVKDAREKLLQKDY	147	25			-1.49349
ALYREF_RRM__Q86V81_78_183	ALYREF_RRM	Q86V81	RRM	RBM26	Q5T8P6	Acetylation		630	644	Y	Amidation		PVVKQSVKERLGPVPY	9	0.3			-1.67572
ALYREF_RRM__Q86V81_78_183	ALYREF_RRM	Q86V81	RRM	RBM26	Q5T8P6	Acetylation		663	677	Y	Amidation		NVTKLSVKDRLGFVSY	26.5	6.1			-1.41005
ALYREF_RRM__Q86V81_78_183	ALYREF_RRM	Q86V81	RRM	ZC3H13	Q5T200	Acetylation		20	34	Y	Amidation		TSRRPSVFERLGPSTY	12.6	5.8			-1.82391
AURKA_Pkinase-merged__O14965_125_391	AURKA_kinase	O14965	Kinase	BCL2L1	Q07817	Acetylation		182	195		Amidation		IQENGGWDTFVELY	286	2			N/A
AURKA_Pkinase-merged__O14965_125_391	AURKA_kinase	O14965	Kinase	MDM4	O15151	Acetylation		187	200		Amidation		DLGFEEWDVAGLPW	123	3			N/A
BMP2K_Kinase-domain__Q9NSY1_38_345	BMP2K_kinase	Q9NSY1	Kinase	PPM1E_short	Q8WY54	Acetylation		566	577		Amidation		DPGYLDLTQIEA	1000				-2.48149
BMP2K_Kinase-domain__Q9NSY1_38_345	BMP2K_kinase	Q9NSY1	Kinase	RAI2	Q9Y5P3	Acetylation		311	325	Y	Amidation		GSENEALDLSMKSVPY	>1000				-1.74473
BMP2K_Kinase-domain__Q9NSY1_38_345	BMP2K_kinase	Q9NSY1	Kinase	RTN2	O75298	Acetylation		182	196	Y	Amidation		GEAGEELDLRLRLAQY	>1000				-2.14267
CASK_Kinase-domain-merged__O14936_1_337	CASK_kinase	O14936	Kinase	PER2	O15055	Acetylation		1130	1145		Amidation		CVLQDPIWLLMADADS	4.4	0.9			-2.85387
CASK_Kinase-domain-merged__O14936_1_337	CASK_kinase	O14936	Kinase	PPP1R16B	Q96T49	Acetylation		438	453		Amidation		ALANGDVWKVHEVPDY	22	4			-2.92082
CASK_Kinase-domain-merged__O14936_1_337	CASK_kinase	O14936	Kinase	TP53	P04637	Acetylation		16	31		Amidation		QETFSDLWKLLPENNV	100	1			-1.55909
CASK_Kinase-domain-merged__O14936_1_337	CASK_kinase	O14936	Kinase	SPATA2	Q9UM82	Acetylation		351	366		Amidation		DALRPDVWLLRNDAHS	16	1			-2.85387
DOK1_PTB__Q99704_151_256	DOK1_PTB	Q99704	PTB	PTPN23	Q9H3S7	Acetylation		1192	1207		Amidation		DTVWRELQDAQEHDAR	10.3	1			N/A
DOK1_PTB__Q99704_151_256	DOK1_PTB	Q99704	PTB	RET	P07949	Acetylation		1053	1068		Amidation		PSTWIENKLYGMSDPN	0.69	0.03			N/A
FMR1_Agenet-like_12_Q06787_1_213	FMR1_TT_KH	Q06787	TT	SAV1	Q9H4B6	Acetylation		231	246		Amidation		LEREGLPPGWERVESS	103	14			-3.09691
FMR1_Agenet-like_12_Q06787_1_213	FMR1_TT_KH	Q06787	TT	CPEB2	Q7Z5Q1	Acetylation		212	227		Amidation		VRSSLQLPAWGSDSLQ	6.7	5.6			-2.42022
FMR1_Agenet-like_12_Q06787_1_213	FMR1_TT_KH	Q06787	TT	USP10	Q14694	Acetylation		25	40		Amidation		PRSSVELPPYSGTVLC	127	28			N/A
STAM_SH3_1_Q92783_214_268	STAM_SH3	Q92783	SH3	STAMBP	O95630	Acetylation		229	243	Y	Amidation		KPPVVDRSLKPGALSY	0.01	0.85			-1.82974
SNX33_SH3_1_Q8WV41_2_60	SNX33_SH3	Q8WV41	SH3	ADAM15	Q13444	Acetylation		845	859	Y	Amidation		LVVPSRPAPPPPTVSY	3.2	0.1			-3.04576
FNBP3-PRPF40A_WW_1_O75400_138_176	FNBP3_WW_1	O75400	WW	CDK13	Q14004	Acetylation		48	62	Y	Amidation		LLQPPPPPPPLLFLAY	ND				N/A
FNBP3-PRPF40A_WW_1_O75400_138_176	FNBP3_WW_1	O75400	WW	BRD4	O60885	Acetylation	Y	966	980		Amidation		YVQQQLQQQPPPPPPP	16	19			-1.58004
FNBP3-PRPF40A_WW_1_O75400_138_176	FNBP3_WW_1	O75400	WW	BPTF	Q12830	Acetylation	Y	2807	2821		Amidation		YPAPPPSPPPPPAVQH	868	82			N/A
FNBP3-PRPF40A_WW_1_O75400_138_176	FNBP3_WW_1	O75400	WW	KMT2E	Q8IZD2	Acetylation	Y	1621	1635		Amidation		YTAAAVVPPPPPPPPA	1050	215			N/A
FNBP3-PRPF40A_WW_1_O75400_138_176	FNBP3_WW_1	O75400	WW	FMN2	Q9NZ56	Acetylation		875	889	Y	Amidation		MVPPPPPPLPGMTVPY	1237	75			-1.59688
FNBP3-PRPF40A_WW_1_O75400_138_176	FNBP3_WW_1	O75400	WW	WASF2	Q9Y6W5	Acetylation		321	335	Y	Amidation		APPPPPPPMIGIPPPY	5339	1065			N/A
STAM_SH3_1_Q92783_214_268	STAM_SH3	Q92783	SH3	SCN1A	P35498	Acetylation		1982	1996	P	Amidation		CPPSYDRVTKPIVEKP	5.7	1.4			N/A
FNBP3-PRPF40A_WW_2_O75400_179_217	FNBP3_WW_2	O75400	WW	BRD4	O60885	Acetylation	Y	966	980		Amidation		YVQQQLQQQPPPPPPP	13	3			-1.7167
FNBP3-PRPF40A_WW_2_O75400_179_217	FNBP3_WW_2	O75400	WW	CDK13	Q14004	Acetylation		48	62	Y	Amidation		LLQPPPPPPPLLFLAY	ND				N/A
FNBP3-PRPF40A_WW_2_O75400_179_217	FNBP3_WW_2	O75400	WW	BPTF	Q12830	Acetylation	Y	2807	2821		Amidation		YPAPPPSPPPPPAVQH	775	90			N/A
FYN_SH2__P06241_143_248	FYN_SH2	P06241	SH2	PRUNE2	Q8WUY3	Acetylation		2863	2878		Amidation		ESESIPEYTAEEERED	216	30			-1.6073
GOPC_PDZ__Q9HD26_278_373	GOPC_PDZ	Q9HD26	PDZ	STX4	Q12846	Acetylation		61	75	Y	Amidation		ELEKQQVTILATPLPY	26	1			N/A
GOPC_PDZ__Q9HD26_278_373	GOPC_PDZ	Q9HD26	PDZ	NOTCH1	P46531	Acetylation		2364	2379		Amidation		SYQGLPSTRLATQPHL	172	10			-1.32514
GOPC_PDZ__Q9HD26_278_373	GOPC_PDZ	Q9HD26	PDZ	GOLGA3	Q08378	Acetylation		126	140	Y	Amidation		LSLPMQETQLCSTDSY	286	21			-1.56067
GRWD1_WD40__Q9BQ67_1_446	GRWD1_WD40	Q9BQ67	WD40	C8orf33	Q9H7E9			214	229				KATLDMPDEEFRFNFF	3				-1.96257
GRWD1_WD40__Q9BQ67_1_446	GRWD1_WD40	Q9BQ67	WD40	SELENOI	Q9C0D9			202	217				VVGVEAWYEPFLFNFL	4.2				-3.52288
HSP90AA1_NR3C1-interacting_1_P07900_9_236	HSP90 N-term	P07900	NTD	ITGB4	P16144	Acetylation		1560	1575		Amidation		YSVEYQLLNGGELHRL	3530	1270			-1.96658
HSP90AA1_NR3C1-interacting_1_P07900_9_236	HSP90 N-term	P07900	NTD	MED25	Q71SY5	Acetylation		644	658		Amidation		PQLRSLLLNPPPPQTY	174	5.4			-2.00436
HSP90AA1_NR3C1-interacting_1_P07900_9_236	HSP90 N-term	P07900	NTD	NFE2L2	Q16236	Acetylation		306	320		Amidation		SHSLSELLNGPIDVSY	167	16			-1.39577
HSP90AA1_NR3C1-interacting_1_P07900_9_236	HSP90 N-term	P07900	NTD	INO80D	Q53TQ3	Acetylation		711	725		Amidation		YTDLGELLNGRIVHDN	437	27			-2.22915
HSP90AA1_NR3C1-interacting_1_P07900_9_236	HSP90 N-term	P07900	NTD	ZNF468	Q5VIY5	Acetylation		61	76		Amidation		TGQGNTEVIHTGTLHRY	1402	374			-2.11351
HSP90AA1_NR3C1-interacting_1_P07900_9_236	HSP90 N-term	P07900	NTD	FAM228A	Q86W67	Acetylation		189	204		Amidation		GWHAGLCSTHEQHILV	NB		No binding		-1.41908
STAM_SH3_1_Q92783_214_268	STAM_SH3	Q92783	SH3	USP8	P40818	Acetylation		736	751		Amidation		VTPTVNRENKPTCYPK	7.4	0.4			-1.6038
FNBP3-PRPF40A_WW_2_O75400_179_217	FNBP3_WW_2	O75400	WW	KMT2E	Q8IZD2	Acetylation	Y	1621	1635		Amidation		YTAAAVVPPPPPPPPA	939	47			N/A
FNBP3-PRPF40A_WW_2_O75400_179_217	FNBP3_WW_2	O75400	WW	FMN2	Q9NZ56	Acetylation		875	889	Y	Amidation		MVPPPPPPLPGMTVPY	1330	111			-1.30364
FNBP3-PRPF40A_WW_2_O75400_179_217	FNBP3_WW_2	O75400	WW	WASF2	Q9Y6W5	Acetylation		321	335	Y	Amidation		APPPPPPPMIGIPPPY	1900	110			N/A
SH3RF1_SH3_3_Q7Z6J0_448_507	SH3RF1_SH3_3	Q7Z6J0	SH3	SAPCD2	Q86UD0	Acetylation		112	124	Y	Amidation		PGDQPPPPPQRLVY	10				-2.92082
HYPB(SETD2)_WW__Q9BYW2_2387_2425	HYBP_WW	Q9BYW2	WW	BRD4	O60885	Acetylation	Y	966	980		Amidation		YVQQQLQQQPPPPPPP	7.1	6.72			-1.30803
KC1D_Pkinase__P48730_1_294	CSNK1D_kinase	P48730	Kinase	KIF26A	Q9ULI4	Acetylation		1107	1122		Amidation		GSSISSWLSEVSVCTA	30	1			-1.88941
KC1D_Pkinase__P48730_1_294	CSNK1D_kinase	P48730	Kinase	FIP1L1	Q6UN15	Acetylation		24	39		Amidation		EWLYGGPWDVHVHSDL	NB				N/A
MK08_Pkinase__P45983_1_363	MAPK8_kinase	P45983	Kinase	WDR62	O43379	Acetylation		1282	1297		Amidation		SWGNHEARANLRLTLS	0.2				-1.41117
MK08_Pkinase__P45983_1_363	MAPK8_kinase	P45983	Kinase	EIF2AK3	Q9NZJ5	Acetylation	Y	850	868		Amidation		YEATLSISPPRPTTLSLDLT	3.2	0.3			-3.39794
MLH1_CTD__P40692_487_755	MLH1_CTD	P40692	CTD	AMOT	Q4VCS5	Acetylation		110	125		Amidation		EEAKVQSQYFRGQQHA	8.7	5.1			-1.50031
MLH1_CTD__P40692_487_755	MLH1_CTD	P40692	CTD	CDKL5	O76039	Acetylation		508	523		Amidation		IAEPSTSRYFPSSCLD	0.9	0.3			-2.61979
MK08_Pkinase__P45983_1_363	MAPK8_kinase	P45983	Kinase	EIF2AK3_L863A	Q9NZJ5	Acetylation	Y	850	868		Amidation	L863A	YEATLSISPPAATTASLDLT	144	9		Motif mutant	-3.39794
NEK2_Kinase-domain__P51955_1_271	NEK2_kinase	P51955	Kinase	NEK11	Q8NG66	Acetylation		442	456		Amidation		QPIPSMDLHELESIV	400	40			-1.73755
NEK2_Kinase-domain__P51955_1_271	NEK2_kinase	P51955	Kinase	NFE2	Q16621	Acetylation		27	42		Amidation		TWQEIMSITELQGLNA	180	15			-2.25181
GOPC_PDZ__Q9HD26_278_373	GOPC_PDZ	Q9HD26	PDZ	ASIC3 C-term	Q9UHC3	Acetylation		520	531				SHRTCYLVTQL	1600	900		C-terminal peptidie for comparison	N/A
PARD3B_PDZ_2_Q8TEW8_376_471	PARD3B_PDZ_2	Q8TEW8	PDZ	PATJ	Q8NI35	Acetylation		818	833		Amidation		EPYFKEELVDEPFLDL	20	1			N/A
PARD3B_PDZ_2_Q8TEW8_376_471	PARD3B_PDZ_2	Q8TEW8	PDZ	PATJ_C_term	Q8NI35	Acetylation		818	826				EPYFKEELV-COO-	33	1		C-terminal peptidie for comparison	N/A
PARD6B_PDZ__Q9BYG5_138_252	PARD6B_PDZ	Q9BYG5	PDZ	AHNAK	Q09666	Acetylation		5672	5686	Y	Amidation		ELVGREMGVDVHFPKY	3.6	0.3			-1.64782
RAD23B_ubiquilin__P54727_1_87	RAD23b_Ubl	P54727	Ubl	PSMD4	P55036	Acetylation		282	295		Amidation		TEEEQIAYAMQMSL	12.9	0.7			-2.03621
RAD23B_ubiquilin__P54727_1_87	RAD23b_Ubl	P54727	Ubl	ZFAND2B	Q8WV99	Acetylation	Y	198	210		Amidation		YEDEALQRALEMSL	38.5	2.9			-2.69897
RAD23B_ubiquilin__P54727_1_87	RAD23b_Ubl	P54727	Ubl	EPN1	Q9Y6I3	Acetylation	Y	209	221		Amidation		YDDAQLQLALSLSR	23.5	4.7			-2.56864
RAD23B_ubiquilin__P54727_1_87	RAD23b_Ubl	P54727	Ubl	USP25	Q9UHP3	Acetylation	Y	98	110		Amidation		YDKDDLQRAIALSL	42.5	3.6			-3.52288
RAD23B_ubiquilin__P54727_1_87	RAD23b_Ubl	P54727	Ubl	USP28	Q96RU2	Acetylation	Y	100	112	R	Amidation		YDDLQAAIALSLLER	33.1	6.6			-2.284
RAD23B_ubiquilin__P54727_1_87	RAD23b_Ubl	P54727	Ubl	HUWE1	Q7Z6Z7	Acetylation	Y	1371	1383		Amidation		YEEDQMMRAIAMSL	23.1	0.2			-3.30103
RANBP2_RanBD1_4_P49792_2924_3050	RAN2-B_Ran BP1: PH domain	P49792	PH	NPIPB4;NPIPA7	C9JG80;E9PJI5	Acetylation	Y	263	277		Amidation		YLKTPPECLLTPLPPS	1.7	0.3	Also NPIPB4:320-334, 339-353, NPIPA7: 282-296, 324-338, Similar peptide 263-277 -LKTPSECVLYPLPPS-		N/A
RANBP2_RanBD1_4_P49792_2924_3050	RAN2-B_Ran BP1: PH domain	P49792	PH	NUP188	Q5SRE5	Acetylation		1734	1748	Y	Amidation		EPLIQLVQAFVRHMQY	NB				N/A
RNPS1_RRM__Q15287_159_244	RNPS1_RRM	Q15287	RRM	ESS2	Q96DF8	Acetylation		311	325		Amidation		VNESPMMTWGEVENTP	1827	209			-2.29243
RNPS1_RRM__Q15287_159_244	RNPS1_RRM	Q15287	RRM	HEXIM2	Q96MH2	Acetylation		103	119		Amidation		RPYLELSWAEKQQRDE	66	6			-2.52288
HYPB(SETD2)_WW__Q9BYW2_2387_2425	HYBP_WW	Q9BYW2	WW	KMT2E	Q8IZD2	Acetylation	Y	1621	1635		Amidation		YTAAAVVPPPPPPPPA	139	17			-1.32698
HYPB(SETD2)_WW__Q9BYW2_2387_2425	HYBP_WW	Q9BYW2	WW	CDK13	Q14004	Acetylation		48	62	Y	Amidation		LLQPPPPPPPLLFLAY	185	31			-1.31695
SH3RF1_SH3_3_Q7Z6J0_448_507	SH3RF1_SH3_3	Q7Z6J0	SH3	WIPF3	A6NGB9	Acetylation		372	384	Y	Amidation		KLNPPPAPPARSPY	12	1			-2.16749
SNX33_SH3_1_Q8WV41_2_60	SNX33_SH3	Q8WV41	SH3	OCRL	Q01968	Acetylation	Y	171	185		Amidation		YTGIHREPPPPPFSVN	13.2	0.6			-1.85387
SH3RF1_SH3_3_Q7Z6J0_448_507	SH3RF1_SH3_3	Q7Z6J0	SH3	INTS5	Q6P9B9	Acetylation	R	461	471	Y	Amidation		RVLGPPPPPRLVY	16				-2.46852
SH3RF1_SH3_3_Q7Z6J0_448_507	SH3RF1_SH3_3	Q7Z6J0	SH3	NUAK2	Q9H093	Acetylation		562	574	Y	Amidation		RLPEPPLRGCVSVY	30	6			-1.97062
SH3RF1_SH3_3_Q7Z6J0_448_507	SH3RF1_SH3_3	Q7Z6J0	SH3	DYRK2	Q92630	Acetylation		115	127	Y	Amidation		GKTGLPVVPERQLY	74	1			-1.85387
STAM_SH3_1_Q92783_214_268	STAM_SH3	Q92783	SH3	CBL	P22681	Acetylation		611	625	Y	Amidation		GRELTNRHSLPFSLPY	88	24			-1.38195
SH3RF1_SH3_3_Q7Z6J0_448_507	SH3RF1_SH3_3	Q7Z6J0	SH3	MAPK8IP1/JIP1	Q9UQF2	Acetylation		355	367	Y	Amidation		SLGEPPPPPRASLY	113	8			-2.33724
HYPB(SETD2)_WW__Q9BYW2_2387_2425	HYBP_WW	Q9BYW2	WW	WASF2	Q9Y6W5	Acetylation		321	335	Y	Amidation		APPPPPPPMIGIPPPY	233	15			N/A
HYPB(SETD2)_WW__Q9BYW2_2387_2425	HYBP_WW	Q9BYW2	WW	FMN2	Q9NZ56	Acetylation		875	889	Y	Amidation		MVPPPPPPLPGMTVPY	308	47			-1.34969
HYPB(SETD2)_WW__Q9BYW2_2387_2425	HYBP_WW	Q9BYW2	WW	BPTF	Q12830	Acetylation	Y	2807	2821		Amidation		YPAPPPSPPPPPAVQH	327	5			-1.32514
STAM_SH3_1_Q92783_214_268	STAM_SH3	Q92783	SH3	ARHGEF5	Q12774	Acetylation		628	643		Amidation		HSELPQRPPKPAIYSS	159	51			-1.64782
PARD6B_PDZ__Q9BYG5_138_252	PARD6B_PDZ	Q9BYG5	PDZ	FRMD1	Q8N878	Acetylation		409	423	Y	Amidation		ESREMSVDVPLEVHGY	18	1			N/A
PARD6B_PDZ__Q9BYG5_138_252	PARD6B_PDZ	Q9BYG5	PDZ	RAB7B	Q96AH8	Acetylation		100	115		Amidation		DIWRGDVLAKIVPMEQ	110	7			N/A
PARD6B_PDZ__Q9BYG5_138_252	PARD6B_PDZ	Q9BYG5	PDZ	CRB3	Q5IJ48	Acetylation	Y	113	120				LPPEERLI	1.7	0.4		C-terminal peptidie for comparison	N/A
SYNJ2BP_PDZ__P57105_6_103	SYNJ2BP_PDZ	P57105	PDZ	ALPK2	Q86TB3	Acetylation		1395	1410		Amidation		CPKILESSVDPIDEIS	0.7	0.1			-1.84466
SYNJ2BP_PDZ__P57105_6_103	SYNJ2BP_PDZ	P57105	PDZ	APC2	O95996	Acetylation		2222	2237		Amidation		QLSLLGSDVDGPSLAK	6.3	0.1			-3.09691
SYNJ2BP_PDZ__P57105_6_103	SYNJ2BP_PDZ	P57105	PDZ	AXIN1	O15169	Acetylation		332	347		Amidation		TLSLTDSSVDGIPPYR	44	1			-2.38722
SYNJ2BP_PDZ__P57105_6_103	SYNJ2BP_PDZ	P57105	PDZ	CTNND1	O60716	Acetylation		262	277		Amidation		QVRVGGSSVDLHRFHP	43	1			-2.20066
SYNJ2BP_PDZ__P57105_6_103	SYNJ2BP_PDZ	P57105	PDZ	ESYT1	Q9BSJ8	Acetylation		620	635		Amidation		ENPQRGSSVDAPPRPC	7.5	0.4			-2.09691
SYNJ2BP_PDZ__P57105_6_103	SYNJ2BP_PDZ	P57105	PDZ	SYNGR2	O43760	Acetylation		191	206		Amidation		AYASYPGASVDNYQQP	115	4			-1.40561
TLE4_WD40__Q04727_474_773	TLE4_WD40	Q04727	WD40	PIEZO1	Q92508			1401	1416				QWWRPWLDHATVIHSG	0.079				N/A
TLN1_PTB__Q9Y490_309_401	TLN1_PTB	Q9Y490	PTB	RET	P07949	Acetylation		1053	1068		Amidation		PSTWIENKLYGMSDPN	2.4	0.1			-2.61979
TNS4_SH2__Q8IZW8_439_566	TNS4_SH2	Q8IZW8	SH2	DLC1	Q96QB1	Acetylation		873	888		Amidation		SSRLSIYDNVPGSILY	1392	288	FITC-DLC1 probe		-1.9431
TNS4_SH2__Q8IZW8_439_566	TNS4_SH2	Q8IZW8	SH2	ARHGAP24	Q8N264	Acetylation		526	541		Amidation		HNRLSTYDNVHQQFSM	1000		FITC-DLC1 probe		-2.30103
TNS4_SH2__Q8IZW8_439_566	TNS4_SH2	Q8IZW8	SH2	GCSAM	Q8N6F7	Acetylation		101	116		Amidation		NSAEEYYENVPCKAER	114.9	23.8	FITC-pY-GCSAM probe		-2.27572
SYNJ2BP_PDZ__P57105_6_103	SYNJ2BP_PDZ	P57105	PDZ	USHBP1	Q8N6Y0	Acetylation		405	420		Amidation		QPSPEGSSVDKPTPQE	1.3	0.1			-2.11351
TAX1BP3_PDZ__O14907_7_124	TAX1BP3_PDZ	O14907	PDZ	Afadin	P55196	Acetylation		1299	1315		Amidation		SDSDMWINQSSSLDSS	331	118			-2.03621
TAX1BP3_PDZ__O14907_7_124	TAX1BP3_PDZ	O14907	PDZ	INAVA	Q3KP66	Acetylation		321	335		Amidation		NSPWKETSLDHPYEK	0.83	0.06			-1.70997
HSP90AA1_NR3C1-interacting_1_P07900_9_236	HSP90 N-term	P07900	NTD	MED25 L650A	Q71SY5	Acetylation		644	658		Amidation	L650A	PQLRSLALNPPPPQTY	969	69		Motif mutant	-2.00436
NEK2_Kinase-domain__P51955_1_271	NEK2_kinase	P51955	Kinase	RSF1	Q96T23	Acetylation		1421	1436		Amidation		EEDELLRVTDLVDYVC	189	4			-1.69037
DOK1_PTB__Q99704_151_256	DOK1_PTB	Q99704	PTB	pY-RET	P07949	Acetylation		1053	1068		Amidation	Phosphorylation	PSTWIENKL(pY)GMSDPN	0.09	0.04		Phospho-peptide	N/A
FYN_SH2__P06241_143_248	FYN_SH2	P06241	SH2	pPRUNE2	Q8WUY3	Acetylation		2863	2878		Amidation	Phosphorylation	ESESIPE(pY)TAEEERED	3.7	0.2	FITC-pPRUNE probe	Phospho-peptide	-1.6073
FYN_SH2__P06241_143_248	FYN_SH2	P06241	SH2	pMTA	P03079	Acetylation		322	331		Amidation	Phosphorylation	PQ(pY)EEIPIYL	0.1	0.1	FITC-pPRUNE probe	Phospho-peptide	N/A
TLN1_PTB__Q9Y490_309_401	TLN1_PTB	Q9Y490	PTB	pY-RET	P07949	Acetylation		1053	1068		Amidation	Phosphorylation	PSTWIENKL(pY)GMSDPN	3.5	0.6		Phospho-peptide	-2.61979
TNS4_SH2__Q8IZW8_439_566	TNS4_SH2	Q8IZW8	SH2	pY-GCSAM	Q8N6F7	Acetylation		101	116		Amidation	Phosphorylation	NSAEEY(pY)ENVPCKAER	10		FITC-pY-GCSAM probe	Phospho-peptide	-2.27572
