## Supplementary Table 9 for "An Atlas of Short Linear Motif-Mediated Human Protein-Protein Interactions"

### Sheet: Legend
Supplementary Table 9
Tab Plasmids
Tab Oligos for NGS

### Sheet: Plasmids
SUBSTRATE fusions
Name	Description	Source
pPP4375	CEN URA3 myc13-(nonLP_control motif)-(Ste5 1-85)-(Ste20 312-939)	PMID: 32976810
CYCLIN fusions
Name	Description	Source
pPP2154	CEN HIS3 Pgal1-GST vector	PMID: 21945277
pPP3572	CEN HIS3 Pgal1-GST-CLN2(1-545) Tcyc1	PMID: 21945277
pPP4948	CEN HIS3 GAL-GST-(SHANK1_PDZ [aa 655-671])-CLN2(1-545) + TCyc1	This study
pPP4950	CEN HIS3 GAL-GST-(TAX1BP3_PDZ [aa 7-124])-CLN2(1-545) + TCyc1	This study
pPP4951	CEN HIS3 GAL-GST-(SYNJ2BP_PDZ [aa 6-103])-CLN2(1-545) + TCyc1	This study
pPP4952	CEN HIS3 GAL-GST-(PARD3B_PDZ2 [aa 376-471])-CLN2(1-545) + TCyc1	This study
pPP4955	CEN HIS3 GAL-GST-(PARD6B_PDZ [aa 138-252])-CLN2(1-545) + TCyc1	This study
pPP4956	CEN HIS3 GAL-GST-(ALYREF_RRM [aa 78-183])-CLN2(1-545) + TCyc1	This study
pPP4957	CEN HIS3 GAL-GST-(RNPS1_RRM [aa 159-244])-CLN2(1-545) + TCyc1	This study
pPP4958	CEN HIS3 GAL-GST-(PTBP1_RRM [aa157-285])-CLN2(1-545) + TCyc1	This study
pPP4959	CEN HIS3 GAL-GST-(TLN1_PTB [309-401])-CLN2(1-545) + TCyc1	This study

### Sheet: Primer Oligos for NGS
category	name	sequence
P5-end forward primers	PEIDX-01	AATGATACGGCGACCACCGAGATCTACACTCTTTCCCTACACGACGCTCTTCCGATCTATCACGGGCCGACTAGTCGATGATGACAAT
P5-end forward primers	PEIDX-03	AATGATACGGCGACCACCGAGATCTACACTCTTTCCCTACACGACGCTCTTCCGATCTTTAGGCGGCCGACTAGTCGATGATGACAAT
P5-end forward primers	PEIDX-04	AATGATACGGCGACCACCGAGATCTACACTCTTTCCCTACACGACGCTCTTCCGATCTTGACCAGGCCGACTAGTCGATGATGACAAT
P5-end forward primers	PEIDX-05	AATGATACGGCGACCACCGAGATCTACACTCTTTCCCTACACGACGCTCTTCCGATCTACAGTGGGCCGACTAGTCGATGATGACAAT
P5-end forward primers	PEIDX-07	AATGATACGGCGACCACCGAGATCTACACTCTTTCCCTACACGACGCTCTTCCGATCTCAGATCGGCCGACTAGTCGATGATGACAAT
P5-end forward primers	PEIDX-08	AATGATACGGCGACCACCGAGATCTACACTCTTTCCCTACACGACGCTCTTCCGATCTACTTGAGGCCGACTAGTCGATGATGACAAT
P7-end reverse primers	P7i7N-101	CAAGCAGAAGACGGCATACGAGATCGTGATGTGACTGGAGTTCAGACGTGTGCTCTTCCGATCTAGCTACCAAAATTGTGAAAAGGGG
P7-end reverse primers	P7i7N-102	CAAGCAGAAGACGGCATACGAGATACATCGGTGACTGGAGTTCAGACGTGTGCTCTTCCGATCTAGCTACCAAAATTGTGAAAAGGGG
P7-end reverse primers	P7i7N-103	CAAGCAGAAGACGGCATACGAGATGCCTAAGTGACTGGAGTTCAGACGTGTGCTCTTCCGATCTAGCTACCAAAATTGTGAAAAGGGG
P7-end reverse primers	P7i7N-104	CAAGCAGAAGACGGCATACGAGATTGGTCAGTGACTGGAGTTCAGACGTGTGCTCTTCCGATCTAGCTACCAAAATTGTGAAAAGGGG
P7-end reverse primers	P7i7N-105	CAAGCAGAAGACGGCATACGAGATCACTGTGTGACTGGAGTTCAGACGTGTGCTCTTCCGATCTAGCTACCAAAATTGTGAAAAGGGG
P7-end reverse primers	P7i7N-106	CAAGCAGAAGACGGCATACGAGATATTGGCGTGACTGGAGTTCAGACGTGTGCTCTTCCGATCTAGCTACCAAAATTGTGAAAAGGGG
P7-end reverse primers	P7i7N-107	CAAGCAGAAGACGGCATACGAGATCTAGACGTGACTGGAGTTCAGACGTGTGCTCTTCCGATCTAGCTACCAAAATTGTGAAAAGGGG
P7-end reverse primers	P7i7N-108	CAAGCAGAAGACGGCATACGAGATAGTTCAGTGACTGGAGTTCAGACGTGTGCTCTTCCGATCTAGCTACCAAAATTGTGAAAAGGGG
